# *C. elegans* food choice exhibits effort discounting-like behavior

**DOI:** 10.1101/2025.03.10.641934

**Authors:** Jonathan R. M. Millet, Serge Faumont, Aaron B. Schatz, Amanda M. White, Kathy D. Chicas-Cruz, Shawn R. Lockery

## Abstract

Cost-benefit decisions are ubiquitous in both human and animal behavior. Economists have developed formal models of cost-benefit decision-making by focusing on discounting behavior, the devaluation of a reward based on the costs associated with it. The phylogenetic limits of discounting behavior remain unknown. Here, we provide evidence that the nematode *C. elegans* exhibits behavior closely resembling effort discounting. Given a choice between food options that are easy or difficult to consume, worms devalue the latter in a manner predicted by economic models. We identified a plausible mechanism for this behavior based on differential rates of leaving food patches and demonstrated that this mechanism is disrupted by deficits in dopamine signaling, as in rodents. Together, these results establish *C. elegans* as a potential invertebrate model for discounting behavior and set new phylogenetic bounds on this type of cost-benefit decision-making.
