## Supplementary material for "*C. elegans* food choice exhibits effort discounting-like behavior": Data

### Sheet: EPG
Electropharyngeogram (EPG), Pumping frequency (Hz)
Individual worms			Descriptive statistics
Control	Cephalexin			Number of replicates	Mean	sdev	CI	Median
0.183333	0.556667		Control	98	0.906429	0.785808	0.155579	0.813333
0.0233333	0.946667		Cephalexin	99	0.72899	0.724704	0.142755	0.523333
0	0.57
0.526667	0.313333
0.166667	1.45667
0.443333	0.2
0.786667	1.50667
0.53	1.05333
1.04333	0
0.71	1.14667
1.57333	0.84
2.57667	1.24
2.03667	0.0566667
2.63	0.04
2.06667	1.13
2.28667	0.00333333
0.973333	0.0133333
3.20333	0.00333333
2.33333	3.10333
0.86	2.22
2.26667	0.493333
0.366667	0.993333
0.803333	0
0.656667	1.27333
0.03	2.11667
0.02	0.183333
0.406667	0.433333
0.313333	0.226667
0.07	0.683333
1.27333	0.0766667
0.00666667	0.0233333
0.0433333	0.0666667
1.51333	0.03
0.0133333	0.35
0.0266667	0.173333
0.49	0.35
0.743333	0.753333
0.636667	0.0333333
2.06667	0.0166667
0.893333	0
1.14333	0.00333333
0.843333	0.966667
0.376667	1.07
1.28667	0.763333
0.33	0.55
0.343333	1.43
0.743333	0.333333
0	0.00333333
0.99	0.0166667
1.65	0.18
0	0
0.92	0.913333
1.25667	0.103333
1.16333	0.756667
1.28	0
1.16	1.83
1.18333	0.72
1.12667	2.86667
1.58	1.46333
1.74	1.22667
1.43	0.07
1.26333	0.313333
0.49	0.523333
0.913333	0.206667
0.24	2.32333
0.103333	0
0	1.57
0.00666667	0.456667
0.07	1.00333
1.71	0.336667
0.38	0.00333333
0.72	2.36
0.893333	1.80333
0.19	0.893333
0.326667	1.81333
3.35333	0.286667
1.83	0.913333
0.0533333	1.16
1.01333	0.846667
1.22	1.49
0.0333333	0.0466667
1.99	0.4
0.626667	0.38
1.37667	0.996667
0.823333	0.973333
0.93	0.0566667
1	0.103333
0.00333333	1.98
1.97333	1.48
0.0233333	0.393333
0.00333333	0.84
0.156667	1.77333
1.49	0.916667
0.0666667	1.48333
2.10333	0.04
1.83333	1.74667
0.65	0.306667
0.83	0
	0.00666667

### Sheet: ORO staining
ORO staining, Average pixel value (a.u.)
Individual worms			Descriptive statistics
Control	Cephalexin			Number of replicates	Mean	sdev	CI	Median
98.251	127.994		Control	47	100.278	42.6067	12.1808	87.8845
74.065	168.604		Cephalexin	50	76.5267	43.9719	12.1882	59.505
171.389	203.52
77.549	91.01
156.797	179.56
87.851	97.516
96.832	115.924
92.074	224.108
89.938	121.493
108.596	55.548
183.324	59.695
81.082	76.751
80.604	88.556
127.405	77.596
77.747	73.752
191.399	97.168
179.724	113.42
97.136	86.833
189.884	82.068
123.811	130.078
210.335	59.419
144.984	42.456
48.201	41.948
49.891	53.497
61.982	40.665
57.104	59.505
76.24	89.509
75.751	60.912
70.865	50.416
105.911	54.651
65.684	42.372
126.17	35.183
55.489	46.847
73.143	47.95
111.035	48.532
98.018	31.156
93.384	77.465
78.815	53.894
54.425	40.57
59.711	36.078
73.07	42.663
81.082	44.749
87.918	62.428
67.566	46.074
	43.602
	54.252
	57.824
	64.221
	49.777

### Sheet: Preference, azide
Preference index
Individual plates			Descriptive statistics
-0.111111			Number of replicates	Mean	sdev	CI	Median
0.75		Preference index	107	0.0636853	0.39479	0.0748035	0.0714286
0.428571
-1
0.2
0.333333
-0.4
-1
0.0526316
0.166667
1
0
-0.04
0.2
0.2
1
-0.2
1
0.0588235
1
-0.2
0.0769231
-0.0434783
1
-1
0
-0.1
0
0
0.428571
0.333333
0.259259
-0.142857
0
1
0.411765
0.0526316
0.111111
-0.466667
-0.214286
-0.0526316
-0.2
0.142857
0.130435
0.037037
0.222222
0.133333
-0.0526316
-0.125
0.238095
-0.2
-0.333333
0.176471
0.222222
0.0909091
0.217391
0.0714286
0.222222
0.125
0.35
0.0769231
0
0
0.266667
-0.428571
-0.222222
-0.5
-0.181818
0.5
-0.142857
-0.238095
0.0833333
0.217391
0.2
-0.025641
0.181818
-0.259259
-0.2
0.2
-0.125
0.037037
-0.0769231
-0.0344828
0.2
0.217391
-0.0769231
-0.473684
0.0526316
0.3125
0.222222
0.102041
0.666667
-0.157895
-0.0769231
0
0.428571
0.372549
-1
-1
0.0810811
-0.127273
0.3
0.25
0.352941
0.151515

### Sheet: Preference, discounting, WT
Preference index
							Descriptive statistics
CON OD 0.5 v CEPH OD 0.75	CON OD 1 v CEPH OD 1	CON OD 1 v CEPH OD 1.5	CON OD 1 v CEPH OD 2	CON OD 2 v CEPH OD 3			Number of replicates	Mean	sdev	CI	Median
-0.111111	0.4	0.037037	0	-0.0666667		CON OD 0.5 v CEPH OD 0.75	120	-0.0196388	0.303731	0.0549016	0
0	0.0555556	0.103448	0.12	0.230769		CON OD 1 v CEPH OD 1	137	0.101478	0.370841	0.0626551	0.1
0.333333	0.347826	-0.473684	-0.384615	-0.0526316		CON OD 1 v CEPH OD 1.5	106	0.0255293	0.243195	0.0468364	0.0312805
0.0526316	0.0617284	-0.0833333	-0.333333	-0.481481		CON OD 1 v CEPH OD 2	73	-0.173181	0.257621	0.0601075	-0.1875
-0.047619	0.509434	-0.0666667	0	-0.222222		CON OD 2 v CEPH OD 3	132	0.0164801	0.294611	0.0507272	0
0	0.438596	0.545455	-0.666667	-0.294118
-0.222222	0.265306	0.25	-0.4	-0.111111
0	0.333333	0	-0.157895	-0.4
0.166667	0.217391	-0.84	-0.529412	-0.25
-0.2	0.333333	0.142857	-0.2	0.0526316
0.111111	-0.0188679	0	-0.351351	0
0.04	0.219512	0.263158	-0.419355	-0.111111
-0.285714	0	0.0714286	-0.675676	0.391304
0.272727	0.466667	-0.04	-0.0769231	-0.333333
0.2	0.345455	0.25	-0.241379	0
0.030303	0.130435	-0.238095	0.16129	-0.153846
0.166667	0.208333	-0.0666667	0.217391	0.125
0.125	0	-0.92	0.2	0.473684
0.0526316	0.142857	0.0434783	-0.1875	-0.75
0.454545	0.127273	-0.3	-0.333333	-0.142857
-0.04	0.0967742	-0.0833333	-0.166667	-0.481481
-0.5	0.636364	0.0769231	-0.0714286	-0.0588235
0.0666667	0.446809	0.368421	-0.333333	0.5
0.5	0.0379747	0.375	-0.2	0.272727
0.333333	0.310345	0	-0.285714	-0.0909091
-0.0909091	0.230769	-0.0322581	-0.1875	-0.04
0.0769231	0.373134	-0.103448	-0.333333	0
-0.0588235	-0.37931	0.3	-0.414634	-0.25
-0.2	0.0980392	-0.025641	-0.037037	0.363636
0.333333	0.0344828	-0.0769231	-0.695652	0.538462
0.0769231	0.785714	0.241379	-0.217391	0.0588235
-0.333333	-0.875	0	-0.625	0.2
0.384615	0.142857	-0.209302	-0.125	-0.0588235
-0.0769231	-0.73913	-0.266667	-0.135135	0.0434783
-0.666667	0.333333	0.0625	-0.488372	0.3
0	0.0952381	0.030303	0.04	-0.5
0.272727	-0.652174	0.117647	-0.037037	0.166667
-0.4	-0.615385	-0.3125	0.37931	-0.428571
0.142857	0.333333	0.0625	0.047619	0
0	0.862069	-0.212121	-0.2	0.333333
0.142857	0	0.2	-0.0322581	-0.047619
-0.1	-0.116279	0.151515	0.0833333	0.0909091
-0.333333	-0.473684	-0.157895	0.130435	-0.333333
0.2	-0.111111	-0.027027	0.307692	0.0769231
0	0.0175439	0.363636	0.259259	0.0833333
-0.142857	0.333333	-0.135135	-0.485714	0.285714
0.230769	0.0967742	0.142857	0.0454546	-0.6
-0.230769	-0.384615	0.0322581	0.1	0.166667
0.333333	0.655172	0.241379	0	0.3
-0.142857	-0.0588235	0.181818	0	0.0769231
-0.428571	-0.454545	-0.0909091	-0.0810811	0.157895
0.666667	-0.333333	-0.181818	-0.0588235	0.0666667
0.2	0.0714286	-0.290323	0	0
-0.0588235	-0.135135	0.333333	-0.211268	-0.0588235
0.666667	-0.555556	0.272727	-0.153846	-0.12
-0.142857	0.333333	-0.6	-0.571429	0.1
-0.0909091	-0.714286	-0.266667	0.545455	0.2
0.142857	-0.5	0.37931	-0.25	0.571429
-0.636364	-0.466667	0.111111	-0.234568	-0.157895
0	0.1	-0.04	-0.241379	0.384615
0.263158	-0.333333	-0.0526316	-0.0746269	-0.5
0.666667	1	-0.0322581	-0.25	0
-0.4	0.866667	0	-0.589744	-0.157895
0.111111	0.875	0.1875	-0.0222222	-0.555556
-0.2	-1	0.461538	-0.219512	-0.5
-0.555556	0.0555556	0.230769	-0.137931	-0.0909091
-0.0666667	-0.25	0.214286	-0.513514	-1
0.384615	0.128205	0.0909091	-0.411765	-0.0909091
-0.733333	-0.0188679	-0.170732	-0.529412	0.333333
0	0.2	-0.0967742	-0.318182	0.272727
-0.578947	-0.117647	0.125	-0.0204082	0.333333
0.166667	-0.428571	0.04	-0.28	-0.5
0.384615	-0.148148	0	-0.0810811	0.25
-0.384615	-0.190476	0.0344828		-0.142857
0.263158	0.0740741	0.589744		0.473684
0.3	0.0645161	0.153846		-0.259259
0.0769231	0.130435	-0.0769231		0.1
0.1	0	0.125		-0.294118
-0.3	-0.285714	0.257143		-0.0588235
0.25	0	0.0810811		0.384615
-0.411765	0.121951	0.297297		0.428571
0.0909091	-0.380952	-0.037037		-0.0666667
-0.375	0.0704225	-0.241379		-0.0666667
-0.111111	0.22449	-0.166667		0.0909091
-0.0769231	-0.176471	-0.214286		-0.181818
-1	-0.111111	-0.290323		0.666667
-0.0909091	0.107143	0.0434783		0.12
-0.0526316	-0.354839	-0.030303		-0.0769231
-0.384615	-0.0588235	-0.153846		-0.0909091
-0.142857	0.307692	0		0
-0.111111	-0.454545	0.103448		-0.176471
-0.230769	0.176471	-0.0769231		0
-0.333333	0.241379	0.128205		-0.0434783
0.290323	0.283019	0.0909091		0
-0.142857	-0.0212766	0.448276		-0.333333
-0.333333	0.888889	0.230769		0.636364
0.333333	0.142857	-0.027027		0.0526316
-0.25	0.526316	0.37931		0
0.111111	0.0243902	0.030303		0
-0.125	-0.230769	-0.0714286		0.0666667
0.04	0.483871	-0.0625		0.0769231
0.294118	0.4	0.225806		0.2
-0.111111	0	0.0833333		-0.384615
0	0.466667	-0.12		0.411765
-0.571429	0.142857	0.0909091		0.411765
0.111111	0.444444	0.272727		0.2
0	0.125			0
0.125	-0.2			0.142857
-0.181818	0.166667			-0.0588235
0.538462	-0.466667			0.1
-0.142857	0.0666667			-0.0769231
0.142857	0			0.416667
-0.142857	-0.0666667			-0.0526316
0.2	0.333333			0.272727
-0.5	0.04			-0.0666667
-0.0769231	0.368421			-0.230769
-0.384615	0.2			0.142857
0	-0.0322581			-0.172414
0.666667	0.809524			0.294118
0	-0.0714286			0.185185
	0.142857			0
	0.428571			0.0322581
	0.172414			0.230769
	0.0666667			0
	0			-0.2
	0.0666667			0.36
	0.166667			0.555556
	0.111111			-0.25
	0.647059			0.0666667
	0.636364			0.368421
	0.454545			-0.384615
	0.25			0.545455
	0.846154
	0.333333
	0
	0.2
	0.777778

### Sheet: Preference, discounting, mutant
Preference index
								Descriptive statistics
N2	cat-2	dat-1	dop-1	dop-2	dop-3			Number of replicates	Mean	sdev	CI	Median
0.4	0.0810811	0.157895	0.185185	0.428571	-0.037037		N2	137	0.101478	0.370841	0.0626551	0.1
0.0555556	0	0.222222	0.241379	0.037037	0.130435		cat-2	179	0.07194	0.272131	0.0401386	0.0769231
0.347826	0.241379	-0.1	0.44	0.454545	0.407407		dat-1	164	0.0610724	0.240948	0.0371523	0.0714286
0.0617284	0.208333	-0.212121	0.214286	-0.103448	0.179487		dop-1	180	0.151654	0.246772	0.0362957	0.157895
0.509434	0.371429	0.12	0.103448	-0.225806	0.125		dop-2	176	0.0630822	0.263372	0.039181	0.0588235
0.438596	0.133333	0.0714286	0.133333	0.333333	0		dop-3	160	0.0117862	0.227711	0.0355541	0
0.265306	0.28	0	-0.176471	-0.0344828	-0.0243902
0.333333	0.189189	-0.08	0.407407	0.133333	-0.116279
0.217391	0	0.0588235	-0.1875	0.1	-0.16129
0.333333	0	-0.0769231	0.1	0.133333	0.2
-0.0188679	0.619048	0.0769231	0.0434783	0	0.294118
0.219512	-0.0588235	-0.272727	0.025641	0.0588235	0.388889
0	0.388889	0.133333	0.05	0.28	0.531915
0.466667	0.0666667	-0.037037	-0.0952381	-0.307692	0.411765
0.345455	0.6	-0.157895	-0.111111	0	-0.1
0.130435	0.128205	0.12	0.263158	-0.166667	0.0714286
0.208333	0.333333	0.2	-0.25	0.615385	-0.166667
0	0	0.5	0.111111	-0.222222	0.130435
0.142857	0.333333	-0.151515	-0.395349	0.25	0.391304
0.127273	0.25	0.111111	0.470588	-0.027027	0
0.0967742	0.214286	-0.2	-0.0909091	0	-0.0666667
0.636364	0.0857143	-0.243243	-0.272727	0.384615	0.166667
0.446809	0.333333	-0.176471	-0.268293	0.393939	0.222222
0.0379747	0.4	0	0.5	0	-0.363636
0.310345	0.0434783	-0.0810811	0.384615	-0.0322581	0.166667
0.230769	0	0.571429	-0.357143	-0.0666667	0.1
0.373134	0.170732	0.166667	-0.142857	-0.230769	0.2
-0.37931	0.268293	0.111111	0.166667	0.243243	0.12
0.0980392	0.375	0.333333	0.411765	0.0212766	0.0909091
0.0344828	-0.0212766	-0.208333	-0.225806	-0.0454545	0.333333
0.785714	0.388889	0.5625	0.444444	0.169811	-0.1
-0.875	0.1	0.25	0	-0.142857	0.0714286
0.142857	0.166667	0.0666667	-0.354839	0.0555556	-0.166667
-0.73913	0.222222	0.025641	0.0943396	0.0857143	0.130435
0.333333	-0.166667	-0.117647	0.444444	0.277778	0.391304
0.0952381	0.391304	0.0344828	0.157895	0.222222	0
-0.652174	0.2	0.0909091	0.030303	0.297297	-0.0666667
-0.615385	-0.0909091	-0.282051	0.0434783	-0.157895	0.166667
0.333333	0.291667	-0.0731707	-0.047619	0.314286	0.222222
0.862069	0.266667	-0.0909091	0.282051	0.428571	-0.363636
0	-0.121951	-0.130435	0.357143	0.037037	0.166667
-0.116279		0.142857	0	0.454545	0.1
-0.473684	-0.047619	-0.466667	-0.1	-0.103448	0.2
-0.111111	0.142857	-0.435897	0.0769231	-0.225806	0.12
0.0175439	0.3	-0.297297	0.12	0.333333	0.047619
0.333333	-0.0909091	-0.310345	-0.166667	-0.0344828	-0.047619
0.0967742	0	0	0.333333	0.133333	-0.212121
-0.384615	-0.555556	0.12	0.214286	0.1	0.28
0.655172	-0.0434783	0.0769231	0	0.133333	0.0833333
-0.0588235	0.111111	0.1	0.391304	0	-0.0434783
-0.454545	-0.047619	0.307692	-0.647059	0.0588235	-0.538462
-0.333333	0.25	0.36	0.16129	0.28	0.0434783
0.0714286	0.047619	-0.0588235	1	-0.307692	0
-0.135135	0.142857	0.0967742	0.5625	0	-0.130435
-0.555556	-0.176471	-0.133333	0.333333	-0.166667	0.0967742
0.333333	-0.111111	0.142857	0	0.615385	-0.0833333
-0.714286	-0.263158	-0.103448	0.28	-0.222222	0.151515
-0.5	-0.0526316	0.37931	0.121951	0.25	0
-0.466667	-0.428571	0.290323	0.103448	-0.027027	0.25
0.1	-0.142857	0.153846	0.130435	-0.263158	0.142857
-0.333333	0.2	0.0857143	0.36	0.0810811	0.125
1	0.0344828	0	-0.363636	0	-0.15
0.866667	-0.642857	0.027027	0.0434783	0	-0.176471
0.875	0.272727	0.0588235	0.176471	0.1875	-0.133333
-1	0.294118	0.0714286	0.384615	0.142857	-0.0967742
0.0555556	0.259259	-0.16129	0	-0.411765	-0.473684
-0.25	0.2	0.157895	0.157895	0.266667	-0.238095
0.128205	0.212121	0.307692	1	-0.0638298	-0.304348
-0.0188679	0.866667	0.0555556	0.368421	-0.0638298	-0.0434783
0.2	0.684211	-0.0555556	0.2	0.132075	-0.25
-0.117647	0	0.25	0.0769231	0.111111	-0.235294
-0.428571	0.0666667	0.0967742	-0.16129	0.0625	0.179487
-0.148148	0.833333	0.0322581	0.0588235	-0.702128	0.153846
-0.190476	0.333333	-0.416667	0	-0.823529	-0.0344828
0.0740741	0.176471	-0.16	0.307692	0.320755	-0.185185
0.0645161	0	0.314286	-0.0243902	0.170732	-0.106383
0.130435	-0.047619	0	0.0714286	-0.391304	-0.307692
0	0.428571	0.307692	0.25	-0.111111	0.153846
-0.285714	0	0.241379	0.04	0.173913	0.0833333
0	0.0769231	-0.153846	0.294118	0.0697674	-0.636364
0.121951	0.111111	-0.0833333	0.181818	0.166667	-0.294118
-0.380952	0.2	-0.235294	0.636364	-0.047619	-0.333333
0.0704225	0.25	0.142857	0.352941	-0.333333	-0.542857
0.22449	0.0526316	0.0285714	0.212121	-0.142857	0.25
-0.176471	-0.6	0.0769231	0.0714286	0.285714	-0.0769231
-0.111111	-0.142857	0.0344828	0	0.733333	-0.263158
0.107143	0.0588235	-0.151515	0.428571	0.666667	-0.130435
-0.354839	-0.5	0.133333	0.181818	-0.294118	-0.2
-0.0588235	0.230769	0.478261	0.12	-0.125	-0.142857
0.307692	0.428571	0.185185	0.333333	-0.5	-0.405405
-0.454545	-0.4	-0.037037	0.130435	0.904762	0
0.176471	0.125	0	-0.272727	0.384615	0.037037
0.241379	0.111111	0.2	0.583333	-0.285714	-0.52381
0.283019	0.714286	0.2	0.272727	-0.130435	0.172414
-0.0212766	-0.466667	0.172414	0.185185	0.454545	-0.333333
0.888889	0.625	-0.0810811	0.304348	0.0833333	0.470588
0.142857	0.0526316	-0.117647	0.176471	-0.5	-0.0526316
0.526316	0.166667	0.04	0.411765	0.257143	0
0.0243902	0.384615	0.225806	0.571429	-0.225806	0.428571
-0.230769	-0.454545	-0.117647	0.0769231	0.25	0.047619
0.483871	0.272727	-0.136364	0.111111	0.2	-0.0434783
0.4	0.222222	0.0833333	0.6	0.111111	0.0625
0	0.529412	-0.166667	0.44	-0.307692	-0.363636
0.466667	0.1	0.181818	0.333333	0.571429	0.0952381
0.142857	-0.666667	0.025641	0.444444	0.266667	-0.235294
0.444444	-0.25	0.692308	0.25	-0.179487	-0.272727
0.125	0.25	0.111111	0.272727	-0.212121	0.0857143
-0.2	0.384615	-0.393939	-0.0666667	-0.272727	-0.36
0.166667	0.0909091	-0.0731707	0.319149	0.25	-0.030303
-0.466667	-0.125	-0.116279	-0.166667	0.285714	0
0.0666667	0.111111	0.473684	0.391304	-0.12	-0.363636
0	0.0666667	-0.636364	0.238095	0.166667	-0.142857
-0.0666667	-0.0434783	-0.357143	0.297297	0.297297	0.307692
0.333333	0	0.285714	0.04	0.28	-0.04
0.04	0.2	-0.185185	0.230769	0	0.0909091
0.368421	-0.3	0.333333	0	-0.0588235	0.304348
0.2	0.0588235	0.384615	0.333333	-0.142857	-0.16129
-0.0322581	-0.333333	-0.314286	0.142857	0	0.0625
0.809524	0.111111	0.25	0.166667	-0.0196078	0.357143
-0.0714286	0.130435	-0.04	-0.0909091	0.181818	-0.047619
0.142857	0.222222	0.0967742	0.428571	0.030303	-0.142857
0.428571	-0.4	0.2	0.189189	-0.0434783	0
0.172414	0	-0.0526316	0.724138	0.512195	0.25
0.0666667	0.0526316	-0.16129	0.481481	0.0769231	-0.166667
0	0.333333	-0.5	-0.0322581	0.0967742	0.0909091
0.0666667	-0.04	0.037037	0.0810811	0.047619	0.333333
0.166667	0.0588235	-0.125	-0.0833333	0	-0.371429
0.111111	-0.111111	-0.615385	0	0.333333	0.12
0.647059	-0.238095	0.0769231	0.103448	0.2	0
0.636364	0.2	-0.133333	0.302326	-0.142857	0
0.454545	0	-0.238095	0.448276	0.172414	0.458333
0.25	0.764706	0.0666667	0.285714	0.416667	-0.243243
0.846154	-0.304348	0.333333	0.333333	0.166667	0.225806
0.333333	-0.111111	0.0833333	0.272727	-0.230769	-0.166667
0	-0.130435	0.1875	-0.142857	0.214286	0.111111
0.2	-0.241379	0.28	-0.238095	0.0285714	0.285714
0.777778	-0.290323	0.578947	0.157895	0.2	-0.1
	-0.0666667	0.272727	0	0.025641	0.166667
	0.230769	0.0714286	0.0909091	0.3	-0.0714286
	0	-0.0588235	0.166667	-0.030303	0.230769
	-0.0454545	0	0.2	0.125	0
	-0.0285714	0.391304	0.357143	0.235294	0.333333
	0.230769	0.166667	-0.0588235	-0.266667	-0.117647
	0.130435	0.142857	-0.111111	-0.0526316	0.142857
	-0.28	-0.0588235	0	0.172414	0.0588235
	-0.172414	-0.0769231	0.25	0.230769	0.393939
	0.0769231	0.2	-0.0909091	0.434783	0.207547
	-0.217391	0.5	-0.130435	-0.454545	-0.12
	-0.0625	0.481481	0.2	0	-0.0188679
	-0.315789	0.428571	0.384615	0.181818	-0.0285714
	-0.454545	0.0666667	0.294118	-0.0625	0.263158
	-0.130435	0.210526	0.416667	0	-0.0285714
	0.111111	0.422222	0.0909091	0.030303	0.230769
	0.294118	0.235294	0.230769	0.212121	0.0322581
	0	0.371429	-0.0243902	0.047619	0.0666667
	-0.2	0.2	0.2	0.2	-0.0434783
	-0.103448	0.25	-0.04	0	0.47619
	0.44	0.148936	0.0434783	0.25	-0.1
	0.030303	0.825397	-0.0833333	0.333333	0.0526316
	-0.133333	0.0666667	0.6	0.2	-0.2
	-0.172414	0.1875	-0.125	-0.4375
	0.0833333	-0.111111	0.333333	-0.16129
	0.37931	0.0810811	0.304348	0.0833333
	0.1	0.272727	0.333333	0.586207
	0.189189		0.157895	0.133333
	0.16129		0.0967742	-0.047619
	0.103448		-0.047619	0.290323
	-0.0909091		0.166667	0.04
	0.135135		0.266667	-0.179487
	0		0.214286	0.103448
	0.0588235		0.28	-0.0588235
	0.151515		0.545455	0.111111
	-0.0625		0.4	0.0588235
	0.6		-0.230769	-0.0588235
	-0.225806		0.157895	0.0810811
	-0.0434783		-0.0833333	-0.684211
	-0.142857		-0.047619
	-0.448276		-0.0769231
	0.3125		-0.243243
	-0.0322581		0.0666667

### Sheet: Kinetics
Extreme outliers				Descriptive statistics (extreme outliers removed)
				Number of replicates	Mean	sdev	CI	Median
		PF	CON	66	0.679464	0.190616	0.0468593	0.729722
			CEPH	60	0.544315	0.19596	0.0506217	0.558396
		PO	CON	66	0.182596	0.193116	0.0474739	0.116389
			CEPH	60	0.243606	0.192186	0.0496469	0.187222
		PB	CON	66	0.13794	0.0694834	0.0170811	0.127222
			CEPH	60	0.212079	0.099142	0.0256111	0.190556
		kOB	CON	66	0.17222	0.220003	0.0540835	0.0769659
			CEPH	60	0.130259	0.106266	0.0274514	0.0946684
		kFB	CON	66	0.0344781	0.01692	0.00415946	0.0350863
			CEPH	60	0.0741893	0.0384333	0.00992836	0.0773349
		kBO	CON	66	0.0646188	0.0439458	0.0108032	0.0539628
			CEPH	60	0.092407	0.0493814	0.0127566	0.0841115
		kBF	CON	66	0.18091	0.0926233	0.0227697	0.175119
			CEPH	60	0.185104	0.0777913	0.0200956	0.174417
		Speed on food	CON	66	127.054	33.9418	8.34392	125.343
			CEPH	60	151.582	40.2853	10.4068	154.984
		Speed off food	CON	66	135.211	44.0685	10.8334	142.918
			CEPH	60	133.746	40.9144	10.5693	139.279
Control												Cephalexin
PF	PO	PB		kOB	kFB	kBO	kBF		Speed on food	Speed off food		PF	PO	PB		kOB	kFB	kBO	kBF		Speed on food	Speed off food
0.538889	0.320556	0.140556		0.0346813	0.045386	0.0790953	0.181919		179.086	135.452		0.314176	0.250958	0.434866		0.0610687	0.0853659	0.0352423	0.061674		126.96	114.963
0.900556	0.0577778	0.0416667		0.0769658	0.0123449	0.106726	0.266815		153.138	154.915		0.677767	0.123408	0.198825		0.190663	0.0636462	0.118343	0.216961		123.009	109.091
0.596667	0.292778	0.110556		0.0227831	0.0372647	0.0502792	0.211173		121.048	183.114		0.739444	0.0727778	0.187778		0.168032	0.0781802	0.0651249	0.313784		128.78	180.85
0.731111	0.103889	0.165		0.0642068	0.0349738	0.0336888	0.154968		150.72	186.721		0.248886	0.636971	0.114143		0.0349845	0.058198	0.195231	0.1269		141.188	89.2789
0.501667	0.370556	0.127778		0.0150008	0.0443214	0.0348019	0.18271		145.018	165.634		0.479444	0.271111	0.249444		0.0820128	0.155359	0.0891364	0.298607		196.795	152.381
0.767077	0.0867861	0.146137		0.0903226	0.0394161	0.0536398	0.206897		92.3909	166.194		0.217222	0.673889	0.108889		0.0247458	0.0972407	0.153146	0.193985		200.843	165.924
0.696667	0.173889	0.129444		0.0319666	0.0287241	0.0515308	0.146004		164.151	177.871		0.890128	0.0407139	0.0691578		0.0822376	0.0213151	0.0484141	0.258209		178.954	156.819
0.852778	0.0111111	0.136111		0.500278	0.0351987	0.040839	0.212363		117.225	201.081		0.601741	0.147987	0.250272		0.205882	0.0831826	0.130435	0.2		219.803	216.291
0.747434	0.0678449	0.184721		0.151261	0.0457666	0.0555556	0.185185		125.061	146.216		0.530543	0.114253	0.355204		0.188225	0.10667	0.0605438	0.156139		196.603	206.837
0.891111	0.0744444	0.0344444		0.0298673	0.00124758	0.032276	0.064552		39.4769	124.93		0.287222	0.550556	0.162222		0.02827	0.116119	0.0822375	0.212447		182.614	56.6386
0.942222	0	0.0577778			0.0176985	0	0.307863		123.747			0.489444	0.34	0.170556		0.0719354	0.0590566	0.136884	0.175994		189.651	146.761
0.53	0.307222	0.162778		0.0217119	0.0356592	0.0409784	0.109276		131.518	141.186		0.7	0.127222	0.172778		0.218462	0.0635274	0.160861	0.257378		190.664	172.083
0.622222	0.0966667	0.281111		0.0805045	0.0357341	0.0276834	0.0751406		140.333	163.234		0.801111	0.0116667	0.187222		0.190582	0.0735499	0.011876	0.314715		154.998	107.02
0.70086	0.155874	0.143266		0.0662144	0.0179989	0.0640367	0.096055		111.364	121.792		0.569444	0.158889	0.271667		0.160929	0.111281	0.118675	0.208705		173.206	133.662
0.988889	0	0.0111111			0.00224844	0	0.200111		107.406			0.213333	0.676111	0.110556		0.0065772	0.0521123	0.0402234	0.100558		118.173	78.6612
0.507778	0.225556	0.266667		0.0936481	0.065682	0.0792107	0.125069		150.117	120.555		0.55568	0.157806	0.286514		0.14902	0.116883	0.0859856	0.226689		135.878	129.485
0.0383333	0.928889	0.0327778		0.00359051	0.0580032	0.101751	0.0678343		163.122	88.1265		0	0.0922222	0.907778		0.0120549		0.00122467	0			63.7138
0.573889	0.343333	0.0827778		0.0259044	0.0232462	0.107442	0.161163		135.837	99.7398		0.836111	0.0494444	0.114444		0.134906	0.00664821	0.0582848	0.0485707		93.0463	97.1182
0.79	0.0833333	0.126667		0.0667037	0.0182943	0.043884	0.105322		80.49	100.271		0.813333	0.00888889	0.177778		0.500278	0.0724446	0.0250139	0.331434		165.838	190.308
0.20882	0.694553	0.0966278		0.00934313	0.0310761	0.0671576	0.0671576		151.849	98.0001		0.60332	0.29937	0.0973097		0.0229577	0.015189	0.0706287	0.0941716		109.281	105.332
0.44652	0.319185	0.234295		0.0248368	0.017754	0.0290019	0.0386692		76.4972	77.757		0.636667	0.0894444	0.273889		0.285873	0.0628621	0.0892991	0.150185		89.0707	127.851
0.177222	0.698889	0.123889		0.00954425	0.0439115	0.0538416	0.0628152		150.343	106.082		0.712778	0.0883333	0.198889		0.163613	0.0374331	0.0726661	0.128563		109.761	147.395
0.443889	0.488889	0.0672222		0.00454798	0.00751356	0.0330762	0.0496143		57.1345	33.0346		0.49	0.212778	0.297222		0.141071	0.0703339	0.108471	0.112212		148	158.925
0.321667	0.518333	0.16		0.034317	0.0311054	0.111173	0.0625347		134.065	127.319		0.102778	0.188333	0.708889		0.0531269	0.0432673	0.0125462	0.00627308		29.5352	87.8482
0.931111	0	0.0688889			0.0107458	0	0.145242		126.152			0.603333	0.107778	0.288889		0.175355	0.0773911	0.0577244	0.165477		180.615	177.673
0.7	0.0188889	0.281111		0.529706	0.0682919	0.0355929	0.1661		116.683	141.585		0.456667	0.35	0.193333		0.0476455	0.0876399	0.0920051	0.201261		157.661	139.499
0.766667	0.0794444	0.153889		0.0839627	0.0203011	0.0433454	0.108363		117.955	88.5516		0.170512	0.44063	0.388858		0.171137	0.250825	0.199711	0.104197		143.587	131.288
0.536111	0.045	0.418889		0.247051	0.0394001	0.0291939	0.0477719		82.7312	76.021		0.508889	0.191667	0.299444		0.208812	0.0895694	0.122517	0.163356		149.223	161.788
0.896667	0.00277778	0.100556		0.400222	0.0334758	0.0110559	0.298508		112.958	154.554		0.505556	0.145556	0.348889		0.343702	0.173723	0.146578	0.248546		137.336	124.028
0.726667	0.05	0.223333		0.0667037	0.0336578	0.0149337	0.109514		87.4734	70.932		0.297222	0.252778	0.45		0.0439805	0.0448847	0.0271756	0.0247051		116.736	89.1773
0.53	0.36	0.11		0.0154407	0.00839041	0.0505331	0.0404265		87.657	96.592		0.465	0.0772222	0.457778		0.273533	0.0812877	0.0461421	0.0825701		99.712	189.598
0.980556	0	0.0194444			0.00113377	0	0.114349		93.0512			0.651667	0.0511111	0.297222		0.391522	0.0955347	0.0635867	0.209462		140.072	147.529
0.941667	0.00333333	0.055		0.667037	0.00944478	0.0404265	0.161706		110.938	148.379		0.718333	0.0955556	0.186111		0.104709	0.035596	0.0537612	0.13739		133.734	148.831
0.734444	0.0844444	0.181111		0.197478	0.0484384	0.0797989	0.208705		185.242	191.779		0.357222	0.371667	0.271111		0.0329032	0.0435701	0.0410064	0.0615096		72.5359	115.39
0.929444	0	0.0705556			0.0275108	0	0.362406		123.596			0.766667	0.0572222	0.176111		0.310852	0.0812045	0.107315	0.347196		147.286	182.781
0.697778	0.134444	0.167778		0.0248072	0.0270851	0.0198786	0.119272		86.7596	142.623		0.79	0.0377778	0.172222		0.0588562	0.0351813	0.0129104	0.16138		76.0302	99.2576
0.824444	0.00777778	0.167778		0.714683	0.0660744	0.0265048	0.324684		138.897	233.586		0.645	0.182778	0.172222		0.0486593	0.0448139	0.0516416	0.167835		139.155	194.989
0.731667	0.225556	0.0427778		0.0197154	0.00911668	0.103954	0.155931		150.314	105.55		0.657222	0.106667	0.236111		0.281406	0.0845778	0.113004	0.244842		171.699	145.615
0.678552	0.134819	0.18663		0.0578835	0.0394308	0.0358409	0.149337		169.852	117.661		0.688805	0.132827	0.178368		0.104762	0.0238751	0.070922	0.0992908		94.575	118.828
0.54	0.383333	0.0766667		0.00580032	0.0308814	0.0145008	0.232013		72.7018	14.7618		0.761667	0.0288889	0.209444		0.153932	0.0335708	0.021232	0.122084		78.7159	61.8924
0.490556	0.311111	0.198333		0.00714683	0.043059	0.00560536	0.112107		125.625	51.4609		0.954444	0.00166667	0.0438889		1.33407	0.0104831	0.0506611	0.227975		75.6555	69.7101
0.457778	0.427222	0.115		0.02342	0.0509992	0.0870049	0.212679		184.981	98.9219		0.311667	0.137778	0.550556		0.121035	0.082042	0.0302893	0.0444243		148.502	97.5754
0.730556	0.122778	0.146667		0.126767	0.050218	0.121279	0.234979		110.078	165.58		0.672222	0.132222	0.195556		0.159753	0.0893058	0.1137	0.301304		209.423	167.046
0.877222	0.00388889	0.118889		0.857619	0.0468912	0.028053	0.355338		164.997	187.56		0.337327	0.485498	0.177175		0.0467532	0.0785047	0.135231	0.142349		188.496	139.059
0.295	0.256111	0.448889		0.182314	0.0716029	0.104018	0.0445792		104.361	106.778		0.502222	0.398889	0.0988889		0.0139353	0.0486996	0.0449688	0.269813		135.981	136.189
0.665556	0.156111	0.178333		0.199399	0.0467706	0.174552	0.168318		159.191	154.158		0.368889	0.378889	0.252222		0.096828	0.120549	0.154271	0.167494		189.889	173.655
0.802222	0.126667	0.0711111		0.131652	0.0263304	0.234505	0.29704		112.904	82.5952		0.221111	0.548333	0.230556		0.034467	0.0653629	0.0819733	0.0578635		136.351	113.81
0.433333	0.55	0.0166667		0.00202133	0.00769658	0	0.266815		53.9579	48.0131		0.407222	0.371111	0.221667		0.0689006	0.0791709	0.120368	0.140429		155.876	114.3
0.932222	0.000555556	0.0672222		2.00111	0.0202735	0.0165381	0.281148		75.029	48.7916		0.908889	0.0122222	0.0788889		0.363838	0.0146781	0.0563693	0.169108		66.5662	26.5758
0.778333	0.116667	0.105		0.133407	0.0142835	0.14823	0.095291		109.171	133.957		0.330435	0.428986	0.24058		0.027027	0.105263	0.0722892	0.120482		201.181	167.586
0.806667	0.0122222	0.181111		0.727677	0.055127	0.049107	0.245535		153.083	155.094		0.182778	0.552778	0.264444		0.0583239	0.291956	0.12612	0.197589		188.642	123.592
0.620556	0.104444	0.275		0.351259	0.127197	0.129365	0.291071		151.225	152.543		0.343889	0.426111	0.23		0.0834884	0.106683	0.154675	0.164343		194.476	159.118
0.768333	0.0727778	0.158889		0.168032	0.0260448	0.0769658	0.132941		121.333	120.805		0.561111	0.228333	0.210556		0.0925088	0.0812332	0.0950396	0.221759		196.467	127.776
0.913333	0.000555556	0.0861111		2.00111	0.02191	0.0129104	0.232387		87.0869	388.058		0.51594	0.328859	0.155201		0.0918367	0.0780488	0.194595	0.259459		205.483	144.502
0.845	0.04	0.115		0.444691	0.0434166	0.125674	0.348019		194.932	174.964		0.387222	0.45	0.162778		0.0667037	0.126326	0.191233	0.293679		187.775	152.959
0.942778	0.0138889	0.0433333		0.240133	0.0117921	0.0769658	0.230898		108.332	106.305		0.273333	0.594444	0.132222		0.0317934	0.0772787	0.134529	0.168161		157.063	121.984
0.886667	0.0327778	0.0805556		0.271337	0.0200613	0.110406	0.220812		105.605	83.0242		0.333333	0.549444	0.117222		0.0121402	0.053363	0.0569037	0.151743		180.352	88.7225
0.823253	0.0665323	0.110215		0.242424	0.0310204	0.158537	0.219512		136.259	165.703		0.821667	0.0844444	0.0938889		0.065826	0.0216483	0.0473636	0.201295		89.2194	111.295
0.812778	0.106667	0.0805556		0.0416898	0.021885	0.0552031	0.220812		98.6712	157.836		0.568889	0.145	0.286111		0.199344	0.0918479	0.0971413	0.182626		164.287	148.694
0.923889	0.0172222	0.0588889		0.129104	0.0180497	0.0377568	0.283176		119.509	146.418		0.683878	0.192771	0.123351		0.0416667	0.0486577	0.0744186	0.260465		166.343	50.57
0.832222	0.0194444	0.148333		0.457397	0.0427474	0.0599584	0.239834		106.548	153.268		0.152258	0.707097	0.140645		0.0237226	0.20339	0.119266	0.220183		228.352	61.1093
0.622222	0.133889	0.243889		0.190977	0.0946955	0.113959	0.232475		161.76	170.485		0.599784	0.225458	0.174757		0.124402	0.057554	0.185185	0.17284		154.969	182.644
0.889444	0.00555556	0.105		0.800445	0.0374974	0.0529395	0.307049		125.045	180.111		0.907228	0.0118662	0.0809061		0.727273	0.0404281	0.133333	0.426667		171.172	120.11
0.912778	0.0211111	0.0661111		0.105322	0.0414107	0.0336321	0.571746		177.561	205.996		0.670982	0.218986	0.110032		0.0689655	0.0385852	0.137255	0.235294		187.29	153.865
0.848889	0.0277778	0.123333		0.240133	0.0314311	0.0540841	0.22535		157.764	143.212		0.538296	0.213592	0.248112		0.0909091	0.124248	0.0695652	0.278261		167.982	165.378
0.812222	0.00333333	0.184444		0.667037	0.0465375	0.00602745	0.210961		158.719	199.152		0.867314	0.0658037	0.0668824		0.196721	0.0199005	0.193548	0.258065		114.425	79.8003
0.754444	0.065	0.180556		0.171035	0.0501015	0.0615727	0.209347		138.58	131.765
0.772778	0.116111	0.111111		0.0574482	0.0230178	0.0600334	0.160089		140.504	171.452
0.633333	0.244444	0.122222		0.0454798	0.0473948	0.0909596	0.245591		172.698	96.4923
0.750556	0.141667	0.107778		0.015695	0.0296242	0.010315	0.216615		79.4118	119.444
0.645556	0.185	0.169444		0.0600934	0.0396089	0.0721712	0.150904		117.376	175.917
0.524444	0.361111	0.114444		0.0307863	0.0339171	0.0971413	0.155426		133.945	164.883
0.4549	0.332962	0.212138		0.0769659	0.0367402	0.120802	0.078784		144.405	155.046
0.728889	0.0888889	0.182222		0.175097	0.0442319	0.0793124	0.183029		105.98	158.868
0.727222	0.178333	0.0944444		0.037404	0.0183448	0.0588562	0.153026		116.467	163.631

### Sheet: Natural isolates
Preference index
								Descriptive statistics
N2	MY23	JU775	JU258	CB4856	DL238			Number of replicates	Mean	sdev	CI	Median
0.4	0.428571	-0.272727	0.538462	0.0909091	-0.111111		N2	137	0.101478	0.370841	0.0626551	0.1
0.0555556	-0.142857	-0.176471	0.2	0.2	1		MY23	178	-0.0342071	0.437729	0.0696853	0
0.347826	0	1	-0.375	-0.333333	1		JU775	146	-0.0594243	0.43763	0.0715845	0
0.0617284	-0.333333	0.384615	-0.0434783	-0.0769231	-0.25		JU258	184	-0.0121322	0.455135	0.0662004	0
0.509434	0	-0.5	-0.555556	-0.6	-1		CB4856	129	0.0739349	0.49246	0.0857926	0.111111
0.438596	0.111111	0	-0.333333	0.384615	-0.25		DL238	137	0.0848329	0.492217	0.0831623	0.142857
0.265306	-0.111111	-0.111111	0.466667	-1	0.166667
0.333333	-0.2	-0.466667	0.428571	0.666667	-0.222222
0.217391	-0.428571	0.0769231	-0.647059	-0.666667	0.4
0.333333	0.2	-0.333333	0.714286	-0.230769	0.142857
-0.0188679	0.294118	0.0909091	-0.428571	0	0.4
0.219512	0.777778	-0.333333	0	0.25	0.0588235
0	0	0.25	-0.176471	0.142857	-0.714286
0.466667	-0.2	-0.0909091	-0.5	0.777778	0.75
0.345455	-0.0769231	0.125	0.75	0	0
0.130435	0.272727	0.285714	-0.333333	-0.428571	-0.272727
0.208333	0.333333	0.666667	0.28	0.714286	0.454545
0	-0.391304	0.0769231	0.473684	-0.142857	0.333333
0.142857	0	-0.857143	0.047619	-0.333333	-0.111111
0.127273	-0.428571	0.176471	-0.333333	0.333333	-0.111111
0.0967742	0	-0.4	0.125	0.333333	-0.636364
0.636364	0	-0.833333	0.166667	-0.714286	-1
0.446809	0.0588235	-0.25	0.666667	0.444444	-0.384615
0.0379747	-0.285714	-0.6	-0.142857	0.363636	-0.666667
0.310345	-0.111111	0.428571	-0.263158	-0.2	-1
0.230769	0.6	-0.277778	0.333333	0.125	-0.428571
0.373134	0.333333	-0.333333	-0.2	0.5	-0.2
-0.37931	0.157895	-0.625	0	-0.04	0.555556
0.0980392	-0.833333	0	0.153846	0.363636	0
0.0344828	-0.714286	-0.125	0.5	0.2	-0.25
0.785714	0	-0.866667	0.666667	-1	-1
-0.875	0.25	-0.666667	0.153846	-0.875	0
0.142857	-0.0769231	0	-0.333333	-0.538462	0.428571
-0.73913	-0.6	-0.777778	0	0.222222	0.333333
0.333333	-0.230769	-0.4	-0.225806	0.217391	0.333333
0.0952381	-0.5	-1	0.333333	-0.0666667	-0.125
-0.652174	0	-0.8	0.294118	-0.384615	0.666667
-0.615385	-0.285714	0.0666667	0	0.0588235	0.166667
0.333333	-0.166667	-0.1	0.217391	-0.0666667	-0.272727
0.862069	0.428571	-0.176471	0	0.230769	0.466667
0	0.333333	0.0666667	-0.111111	0.529412	0.333333
-0.116279	-0.2	0.230769	0.0909091	0.466667	0.428571
-0.473684	-0.333333	-0.8	0.0434783	-0.333333	0.2
-0.111111	0	0.047619	0.384615	0.866667	-0.2
0.0175439	-0.75	0.0666667	0.25	0.6	0.428571
0.333333	-0.5	-0.25	-0.5	1	-0.5
0.0967742	0.0666667	0.2	0.333333	0.428571	0.6
-0.384615	-0.666667	0.818182	0.230769	0.333333	0.3
0.655172	0	0.111111	-0.333333	1	-0.636364
-0.0588235	0.333333	-0.6	-0.222222	0.846154	0.2
-0.454545	0	-0.5	-0.714286	0.0769231	0.6
-0.333333	-0.142857	-0.2	0.272727	0.764706	0.333333
0.0714286	0.0909091	-0.111111	0.846154	0.666667	-0.25
-0.135135	0.714286	-0.2	-1	0.5	0.111111
-0.555556	0.714286	-0.0909091	-0.5	-0.9	-0.428571
0.333333	-0.0769231	0	-0.142857	0	0.2
-0.714286	-0.2	0.4	0.777778	-0.647059	0
-0.5	0.428571	0.142857	-0.0588235	-0.263158	-0.2
-0.466667	0	0.2	0.6	-0.428571	-0.428571
0.1	-0.2	0	-0.444444	0.625	0.333333
-0.333333	0.142857	0.263158	0.157895	0.142857	1
1	0.2	-0.647059	0.0588235	0.222222	-1
0.866667	0.2	0.333333	-0.466667	-0.0909091	1
0.875	0.636364	-0.333333	0	0.166667	1
-1	-0.428571	-1	-0.0909091	1	0
0.0555556	-0.538462	-0.2	0.230769	-0.333333	1
-0.25	0.5	0.6	0.375	0.333333	0.230769
0.128205	0.294118	-0.111111	0.714286	-0.2	0.428571
-0.0188679	-0.666667	0.333333	-0.777778	0	0
0.2	0.454545	0.5	0.230769	-0.166667	0.2
-0.117647	0.2	1	0.666667	0.2	-0.176471
-0.428571	-0.666667	0.25	0	0.666667	0.5
-0.148148	0.25	0.0769231	0.333333	0.111111	0
-0.190476	-0.0909091	-0.272727	-0.636364	0.0769231	0.166667
0.0740741	-0.454545	0.384615	-0.125	0.333333	0.857143
0.0645161	0.5	0.25	-0.2	0.3	-0.444444
0.130435	0.333333	0.2	0.111111	0.692308	0.5
0	-1	-0.2	0	-0.142857	0
-0.285714	0.111111	-0.2	-0.6	0.176471	0.230769
0	0	0.2	0.6	0.314286	-0.142857
0.121951	-0.454545	0.333333	1	0.153846	0.555556
-0.380952	0.428571	0.6	-0.0909091	0.111111	0.555556
0.0704225	0.263158	1	-0.111111	0	0.5
0.22449	-0.142857	0.25	0	-0.166667	-0.142857
-0.176471	1	-0.2	-0.5	0.714286	0.333333
-0.111111	-0.4	-0.8	0.142857	0.666667	0
0.107143	0.2	-0.2	-0.333333	1	0.2
-0.354839	0.111111	-0.4	-0.428571	0.272727	0.25
-0.0588235	-0.166667	1	0.047619	0.285714	0.0588235
0.307692	0.2	0	-0.333333	-0.666667	0.538462
-0.454545	0.333333	0.2	-0.142857	-0.157895	0.714286
0.176471	0.5	0	-0.0909091	-1	-0.28
0.241379	-0.25	-1	-1	-0.333333	0.428571
0.283019	0.142857	-0.0588235	-0.263158	-0.304348	-0.0909091
-0.0212766	-1	-0.333333	0.153846	-0.0909091	0.5
0.888889	-0.625	-0.666667	-0.428571	-0.5	0.142857
0.142857	-0.384615	0.714286	-0.555556	0.333333	-1
0.526316	0	0	-0.636364	-1	-0.6
0.0243902	-0.333333	-0.2	0.25	1	0.636364
-0.230769	0	-0.6	0.6	-0.8	0.0909091
0.483871	0.263158	-0.111111	0.0909091	0.333333	0.2
0.4	-0.0909091	0.5	-1	0.0909091	-0.142857
0	0.333333	0.111111	-0.25	-0.4	0.466667
0.466667	0.142857	0.555556	0	0.8	-0.5
0.142857	-0.4	0.2	0.5	-0.0909091	-0.333333
0.444444	-0.285714	-1	0.0526316	-0.833333	0.2
0.125	-0.142857	0	-0.25	-0.666667	-0.166667
-0.2	-0.384615	-0.166667	0.333333	-0.555556	-0.0769231
0.166667	-0.1875	0.142857	-0.454545	0.25	0.2
-0.466667	-0.571429	0	-0.666667	-0.2	0.333333
0.0666667	0.263158	-0.2	-0.666667	-0.111111	0.2
0	-0.285714	0.272727	0.25	0.125	-0.333333
-0.0666667	0.428571	-0.272727	-0.714286	-0.428571	-0.111111
0.333333	-0.6	0.384615	0	0.454545	-0.428571
0.04	0.5	-0.333333	0	0.285714	0
0.368421	-0.454545	-0.5	0	0.0769231	0.272727
0.2	0.272727	-0.5	-0.333333	0.857143	0.333333
-0.0322581	0.6	0.333333	-0.4	0.285714	1
0.809524	0.666667	0	1	0.6	0.5
-0.0714286	0.142857	-0.4	-0.333333	-0.428571	-0.2
0.142857	-1	0.111111	-0.333333	0.0769231	0.333333
0.428571	0.4	-0.157895	-0.6	0	0.428571
0.172414	0.2	0	0.5	0	-1
0.0666667	0.333333	-0.111111	0	0.2	0.666667
0	-0.25	0.2	0.333333	0.333333	0.428571
0.0666667	0.333333	-1	-0.333333	-0.5	0.111111
0.166667	0	0.75	0.2	-0.75	-1
0.111111	-0.5	0	0	0.666667	0.5
0.647059	1	0	0.714286	0.692308	-1
0.636364	0.111111	-0.2	-0.333333		0.0909091
0.454545	-1	-0.6	-1		0.333333
0.25	1	0	0		0
0.846154	0.142857	0.714286	-1		0
0.333333	-0.0909091	0.142857	-0.6		-0.5
0	0	-0.25	-1		0
0.2	-0.166667	-0.2	1		1
0.777778	-0.75	0.666667	-0.333333		1
	0	-0.333333	-0.666667
	-1	-0.25	0.0909091
	-0.333333	0.166667	-0.333333
	-0.142857	0.111111	1
	-1	0.333333	0.176471
	-0.5	0.166667	-0.4
	0.142857	0	-0.333333
	0.2	-0.714286	0.75
	0.6	-0.0909091	-0.0769231
	0.5		-1
	0.333333		0.5
	0.111111		0.0909091
	0.714286		0.111111
	-1		0.666667
	0.230769		-0.333333
	-0.636364		-0.666667
	-0.6		0.272727
	-0.6		0
	0.25		0.142857
	0.333333		0.384615
	0.6		0.4
	0		-0.5
	0.333333		0.142857
	-0.333333		0
	0		0.428571
	-0.142857		-1
	-0.333333		0.0909091
	0		-0.222222
	0.6		-0.307692
	-0.555556		0.111111
	0.833333		-0.36
	-0.25		0.2
	-0.142857		0.333333
	-0.0909091		0.636364
	-0.0909091		0.428571
	-0.142857		0.6
	0.142857		0.333333
	0.111111		0
	0.142857		0
	0.0909091		0.142857
	0.428571		0.666667
			0.6
			-0.2
			-0.0769231
			0.75
			-0.230769
			-0.230769
